# Lokatt: A hybrid DNA nanopore basecaller with an explicit duration hidden Markov model and a residual LSTM network

**DOI:** 10.1101/2022.07.13.499873

**Authors:** Xuechun Xu, Nayanika Bhalla, Patrik Ståhl, Joakim Jaldén

**Affiliations:** Division of Information Science and Engineering, KTH Royal Institute of Technology, Stockholm,11428, Stockholm, Sweden; Department of Gene Technology, Science for Life Laboratory, KTH Royal Institute of Technology, Solna, 17165, Stockholm, Sweden

**Keywords:** basecalling, HMM, LSTM, nanopore

## Abstract

**Background:** Basecalling long DNA sequences is a crucial step in nanopore-based DNA sequencing protocols. In recent years, the CTC-RNN model has become the leading basecalling model, supplanting preceding hidden Markov models (HMMs) that relied on pre-segmenting ion current measurements. However, the CTC-RNN model operates independently of prior biological and physical insights.

**Results:** We present a novel basecaller named **Lokatt**: exp<u>l</u>icit durati<u>o</u>n Mar<u>k</u>ov model and residu<u>a</u>l-LS<u>T</u>M ne<u>t</u>work. It leverages an explicit duration HMM (EDHMM) designed to model the nanopore sequencing processes. Trained on a newly generated library with methylation-free Ecoli samples and MinION R**9**.**4**.**1** chemistry, the Lokatt basecaller achieves basecalling performances with a median single read identity score of **0**.**930**, a genome coverage ratio of **99**.**750%**, on par with existing state-of-the-art structure when trained on the same datasets.

**Conclusion:** Our research underlines the potential of incorporating prior knowledge into the basecalling processes, particularly through integrating HMMs and recurrent neural networks. The Lokatt basecaller showcases the efficacy of a hybrid approach, emphasizing its capacity to achieve high-quality basecalling performance while accommodating the nuances of nanopore sequencing. These outcomes pave the way for advanced basecalling methodologies, with potential implications for enhancing the accuracy and efficiency of nanopore-based DNA sequencing protocols.

**Supplementary information:** Supplementary data are available online.
