## Additional file 1 for "Lokatt: A hybrid DNA nanopore basecaller with an explicit duration hidden Markov model and a residual LSTM network"

### Sheet: Table S1
Table S1 Testing performances on data batch 3
Species		identity	insertion	deletions	substitution	read length	entry counts	bases (10^9)
Acinetobacter pittii 16-377-0801	Lokatt	0.897/0.914	0.021/0.019	0.049/0.040	0.033/0.027	23055/19805	4591	105
	Bonito Local	0.873/0.914	0.023/0.019	0.065/0.040	0.038/0.027	21591/19805	4688	101
	Bonito Sup	0.936/0.914	0.015/0.019	0.025/0.040	0.024/0.027	23627/19805	4653	109
Haemophilus haemolyticus M1C132_1	Lokatt	0.854/0.884	0.032/0.028	0.076/0.053	0.039/0.030	8094/5686	5187	41
	Bonito Local	0.842/0.884	0.034/0.028	0.079/0.053	0.045/0.030	8216/5686	4868	39
	Bonito Sup	0.932/0.884	0.020/0.028	0.022/0.053	0.025/0.030	8944/5686	5943	53
Klebsiella pneumoniae INF032	Lokatt	0.887/0.900	0.022/0.020	0.055/0.047	0.036/0.031	31861/28919	15897	506
	Bonito Local	0.845/0.900	0.026/0.020	0.082/0.047	0.047/0.031	27824/28919	17254	480
	Bonito Sup	0.925/0.900	0.018/0.020	0.031/0.047	0.026/0.031	33018/28919	15934	526
Klebsiella pneumoniae INF042	Lokatt	0.874/0.897	0.025/0.022	0.062/0.047	0.039/0.033	39514/38361	12344	487
	Bonito Local	0.814/0.897	0.028/0.022	0.110/0.047	0.047/0.033	29742/38361	15080	448
	Bonito Sup	0.916/0.897	0.021/0.022	0.033/0.047	0.031/0.033	41698/38361	12355	515
Klebsiella pneumoniae KSB2_1B	Lokatt	0.874/0.895	0.025/0.023	0.061/0.048	0.040/0.034	20579/16736	17307	356
	Bonito Local	0.827/0.895	0.028/0.023	0.098/0.048	0.047/0.034	16626/16736	19546	324
	Bonito Sup	0.912/0.895	0.022/0.023	0.034/0.048	0.032/0.034	21394/16736	17692	378
Klebsiella pneumoniae NUH29	Lokatt	0.879/0.901	0.027/0.023	0.057/0.045	0.036/0.029	13872/11249	15691	217
	Bonito Local	0.846/0.901	0.029/0.023	0.082/0.045	0.042/0.029	12255/11249	16438	201
	Bonito Sup	0.914/0.901	0.021/0.023	0.035/0.045	0.030/0.029	14278/11249	15799	225
Serratia marcescens 17-147-1671	Lokatt	0.894/0.910	0.023/0.020	0.049/0.039	0.035/0.029	6331/4177	18765	118
	Bonito Local	0.877/0.910	0.025/0.020	0.058/0.039	0.040/0.029	6061/4177	18776	113
	Bonito Sup	0.933/0.910	0.015/0.020	0.026/0.039	0.026/0.029	6527/4177	18958	123
Shigella sonnei 2012-02037	Lokatt	0.887/0.907	0.020/0.018	0.056/0.043	0.037/0.031	18063/14736	24043	434
	Bonito Local	0.841/0.907	0.022/0.018	0.090/0.043	0.047/0.031	15520/14736	25583	397
	Bonito Sup	0.923/0.907	0.016/0.018	0.032/0.043	0.029/0.031	18695/14736	24244	453
Staphylococcus aureus CAS38_02	Lokatt	0.924/0.935	0.015/0.014	0.039/0.033	0.022/0.018	19819/15597	11506	228
	Bonito Local	0.900/0.935	0.017/0.014	0.054/0.033	0.028/0.018	18888/15597	11736	221
	Bonito Sup	0.961/0.935	0.009/0.014	0.017/0.033	0.013/0.018	20276/15597	11639	236
Stenotrophomonas maltophilia 17_G_0092_Kos	Lokatt	0.882/0.899	0.026/0.024	0.056/0.047	0.036/0.030	27380/23762	16438	450
	Bonito Local	0.836/0.899	0.031/0.024	0.088/0.047	0.046/0.030	23259/23762	18050	419
	Bonito Sup	0.919/0.899	0.019/0.024	0.035/0.047	0.027/0.030	28287/23762	16505	466

### Sheet: Table S2
Table S2 Assemblies report on data batch 2
Assembly	Bonito Sup	Bonito Local	Lokatt	Guppy
# contigs (>= 0 bp)	5	1	1	1
# contigs (>= 1000 bp)	5	1	1	1
# contigs (>= 5000 bp)	3	1	1	1
# contigs (>= 10000 bp)	2	1	1	1
# contigs (>= 25000 bp)	1	1	1	1
# contigs (>= 50000 bp)	1	1	1	1
Total length (>= 0 bp)	4649867	4621794	4613304	4623294
Total length (>= 1000 bp)	4649867	4621794	4613304	4623294
Total length (>= 5000 bp)	4643667	4621794	4613304	4623294
Total length (>= 10000 bp)	4638224	4621794	4613304	4623294
Total length (>= 25000 bp)	4627601	4621794	4613304	4623294
Total length (>= 50000 bp)	4627601	4621794	4613304	4623294
# contigs	5	1	1	1
Largest contig	4627601	4621794	4613304	4623294
Total length	4649867	4621794	4613304	4623294
Reference length	4548518	4548518	4548518	4548518
GC (%)	50.82	50.84	50.88	50.83
Reference GC (%)	50.77	50.77	50.77	50.77
N50	4627601	4621794	4613304	4623294
NG50	4627601	4621794	4613304	4623294
N90	4627601	4621794	4613304	4623294
NG90	4627601	4621794	4613304	4623294
auN	4.60548e+06	4621794	4613304	4623294
auNG	4.70809e+06	4.69625e+06	4.67901e+06	4.6993e+06
L50	1	1	1	1
LG50	1	1	1	1
L90	1	1	1	1
LG90	1	1	1	1
# misassemblies	204	204	202	203
# misassembled contigs	1	1	1	1
Misassembled contigs length	4627601	4621794	4613304	4623294
# local misassemblies	0	1	0	0
# scaffold gap ext. mis.	0	0	0	0
# scaffold gap loc. mis.	0	0	0	0
# unaligned mis. contigs	0	0	0	0
# unaligned contigs	0 + 1 part	0 + 1 part	0 + 1 part	0 + 1 part
Unaligned length	8661	8849	9024	8838
Genome fraction (%)	99.757	99.757	99.75	99.757
Duplication ratio	1.022	1.015	1.014	1.016
# N's per 100 kbp	0	0	0	0
# mismatches per 100 kbp	9.69	9.9	8.22	8.14
# indels per 100 kbp	10.61	129	249.05	99.8
Largest alignment	229079	228873	228473	228911
Total aligned length	4635729	4607689	4599516	4609059
NA50	94697	94603	94343	94626
NGA50	106360	106277	106101	106293
NA90	29131	30859	30822	30865
NGA90	32817	32771	32069	32777
auNA	112212	112576	112391	112613
auNGA	114713	114389	113991	114465
LA50	15	15	15	15
LGA50	14	14	14	14
LA90	50	49	49	49
LGA90	47	47	48	47
